# Enhancer status in the primitive endoderm supports unrestricted lineage plasticity in regulative development

**DOI:** 10.1101/2023.05.20.540779

**Authors:** Madeleine Linneberg-Agerholm, Annika Charlotte Sell, Alba Redo-Riveiro, Martin Proks, Teresa E. Knudsen, Marta Perera, Joshua M. Brickman

## Abstract

Mammalian blastocyst formation involves the specification of trophectoderm followed by the differentiation of the inner cell mass into either epiblast or primitive endoderm. During this time, the embryo maintains a window of plasticity and can redirect its cellular fate when challenged experimentally. In this context, we found that the primitive endoderm alone was sufficient to regenerate a complete blastocyst and continue normal postimplantation development to term. We identify an *in vitro* population similar to the early primitive endoderm *in vivo*, that exhibits the same embryonic and extra-embryonic potency, forming three dimensional embryoid structures. Commitment in early primitive endoderm is suppressed by JAK/STAT signalling, collaborating with OCT4 to safeguard enhancer status enabling multi-lineage differentiation. Our observations support the notion that transcription factor persistence underlies plasticity in regulative development and highlights the importance of primitive endoderm in perturbed development.
