## Supplemental Table 1 for "Enhancer status in the primitive endoderm supports unrestricted lineage plasticity in regulative development"

### Sheet: Cell lines
Name	Description	Source
E14JU	Wild type E14Tg2a subclone (129/Ola)	Hamilton et al. 2013
MEFs	Mouse embryonic fibroflast feeder cells with DR4 background	Tucker et al. 1997
GCSG	GATA6-mCherry/SOX2-GFP fusion reporter cell line, both targeted C-terminally	Redó-Riveiro et al. 2023
OCT4-mCherry	OCT4 fusion protein reporter cell line with mCherry targeted C-terminally	Hashmi et al. 2022
OCT4-mCherry-H2B-Venus	OCT4-mCherry cells randomly targeted with H2B-Venus	This study
H9	WT chemically reset naïve human ESC line	Linneberg-Agerholm et al. 2019
EKOiE	Esrrb KO randomly targeted with a tetON-Esrrb transgene	Festuccia et al. 2016

### Sheet: Antibodies
Name	Vendor	Catalogue number	RRID	Host species	Concentration
aPKC zeta	Santa Cruz	sc216	AB_2300359	Rabbit	1:200
CDX2	BioGenex	MU392A-UC	AB_2650531	Mouse	1:200
GATA3	R&D	AF2605	AB_2108571	Goat	1:100
GATA6	Cell Signalling	5851	AB_10705521	Rabbit	1:1000
NANOG	eBioscience	14-5761	AB_763613	Rat	1:100
OCT4	Santa Cruz	sc5279	AB_628051	Mouse	1:200
OCT4	Santa Cruz	sc8628	AB_653551	Goat	1:300
OCT4	Abcam	ab19857	AB_445175	Rabbit	1:500
PARD6B	Santa Cruz	sc166405	AB_2267890	Mouse	1:200
SOX2	Santa Cruz	sc17320	AB_2286684	Goat	1:200
SOX2	Santa Cruz	sc365823	AB_10842165	Mouse	1:300
BRACHYURY	R&D	AF2085	AB_2200235	Goat	1:200
RFP	ChromoTek	5F8	AB_2336064	Rat	1:1000
pSTAT3	Cell Signalling	9145	AB_2491009	Rabbit	1:200
ESRRB	R&D	PP-H6705-00	AB_2100412	Mouse	1:500
GATA6	R&D	AF1700	AB_2108901	Goat	1:500
IgG	Abcam	ab171870	AB_2687657	Rabbit	1:100
H3K27ac	Abcam	ab4729	AB_2118291	Rabbit	1:100
H3K4me1	Abcam	ab8895	AB_306847	Rabbit	1:100
H3K27me3	Cell Signalling	9733	AB_2616029	Rabbit	1:100
H3K9me3	Upstate	7442	NA	Rabbit	1:100
PECAM-FITC	eBioscience	11031182	AB_465012		1:200
PDGFRA-APC	eBioscience	17140181	AB_529482	Rat	1:200
PDGFRA-PeCy7	eBioscience	25140182	AB_2573400		1:200
DAPI	Invitrogen	D1306	NA	NA	1:5000

### Sheet: Primers
Gene	Forward	Reverse	UPL Probe
Gapdh	gggttcctataaatacggact	ccattttgtctacgggacga	52
Sdha	tgttcagttccaccccaca	tctccacgacacccttctg	71
Gata6	ggtctctacagcaagatgaatgg	tggcacaggacagtccaag	40
Cdx2	caccatcaggaggaaaagtga	ctgcggttctgaaaccaaat	34
Oct4	gttggagaaggtggaaccaa	ctccttctgcagggctttc	95
Esrrb	cgattcatgaaatgcctcaa	atctccatccaggcactctg	89
Pdgfra	gtcgttgacctgcagtgga	ccagcatggtgatacctttgt	80
Hhex	cagaggtcgctggaggaa	ctacacgcacgccctactc	50
Dab2	gcagtcgaactttctggatctc	ggtgttactgggaccgtacct	51
Foxa2	gagcagcaacatcaccacag	cgtaggccttgaggtccat	77
Sparc	tgctgaggagatagtggagga	ggttggcacccacaggta	94
Plat	gcctgggcagacacaatta	cttcatcacatggcaccaa	9
Afp	catgctgcaaagctgacaa	ctttgcaatggatgctctctt	63
Zfp42	gcggtgtgtactgtggtgtc	ccctcagcttcttcttgcac	67
Sox17	cacaacgcagagctaagcaa	cgcttctctgccaaggtc	97
Gata4	ttcgctgtttctccctcaag	caatgttaacgggttgtgga	60
Pre-Oct4	ttactgaagaggttgggtgtga	gagccctactccacacatgg	66
